# Cyclase-associated protein 1 (CAP1) represses MRTF-SRF-dependent gene expression in the mouse cerebral cortex

**DOI:** 10.1101/2024.02.26.582060

**Authors:** Sharof Khudayberdiev, Kerstin Weiss, Anika Heinze, Dalila Colombaretti, Nathan Trausch, Uwe Linne, Marco B. Rust

## Abstract

Serum response factor (SRF) is a ubiquitously expressed transcription factor essential for brain development and function. SRF activity is controlled by two competing classes of coactivators, myocardin-related transcription factors (MRTF) and ternary complex factors (TCF), which introduce specificity into gene expression programs. To date, only few brain studies investigated upstream regulatory mechanisms, which mainly focused on TCF. Since an inhibitory function of monomeric actin towards MRTF-SRF signaling is well-established, we hypothesized a regulatory role for the key actin regulator ADF/cofilin. Surprisingly, ADF/cofilin was largely dispensable for neuronal MRTF-SRF activity. Instead, reporter assays combined with pharmacological and genetic approaches in isolated mouse neurons identified cyclase-associated protein 1 (CAP1) as an important regulator of this pathway. CAP1 promotes cytosolic MRTF retention and represses neuronal MRTF-SRF signaling via an actin-dependent mechanism that requires two specific protein domains. Further, deep RNA sequencing and mass spectrometry in mutant mice proved CAP1’s *in vivo* relevance for this pathway in the cerebral cortex, and led to the identification of neuronal MRTF-SRF target genes. Together, we identified CAP1 as a novel and crucial repressor of neuronal MRTF-SRF signaling.
