## Supplementary material for "Cyclase-associated protein 1 (CAP1) represses MRTF-SRF-dependent gene expression in the mouse cerebral cortex": Table S2: Table_S2.xlsx

### Sheet: List of diff. express. transc.
			log2 cpm norm. average						Esnault et al., 2014 + Gualdrini et al., 2016	Esnault et al., 2014	Gualdrini et al., 2016
Number	Gene Symbol	Gene Description	CAP1 flx/flx	CAP1 flx/flx, Nestin-Cre	log2 fold change (FC)	PValue	FDR	minusLog10FDR	SRF inducible (MRTF or TCF-dependent)	MRTF-SRF inducible	TCF-SRF inducible
1	Dsc3	desmocollin 3	3.14528	1.78038	-1.36092	4.60223e-05	0.0135868	1.86688	0	0	0
2	Ankrd63	ankyrin repeat domain 63	1.83946	0.526011	-1.31668	0.000202397	0.0329659	1.48194	0	0	0
3	Cap1	CAP, adenylate cyclase-associated protein 1 (yeast)	7.5145	6.42215	-1.0954	9.51938e-08	0.000175246	3.75635	1	0	1
4	Acp1	acid phosphatase 1, soluble	4.15764	3.17741	-0.9991	0.000105153	0.0226533	1.64487	0	0	0
5	Kcnh3	potassium voltage-gated channel, subfamily H (eag-related), member 3	5.22947	4.32499	-0.903982	0.000229682	0.0345067	1.4621	0	0	0
6	Dio2	deiodinase, iodothyronine, type II	4.1383	3.25574	-0.877581	2.82242e-05	0.00957341	2.01893	0	0	0
7	Npas1	neuronal PAS domain protein 1	4.4267	3.58675	-0.857195	0.000261484	0.0373247	1.428	0	0	0
8	Flt1	FMS-like tyrosine kinase 1	4.21119	3.40249	-0.812664	2.71141e-05	0.0093968	2.02702	0	0	0
9	Cul9	cullin 9	6.60787	5.8131	-0.795226	9.33796e-06	0.00413516	2.38351	1	0	1
10	Kcnk9	potassium channel, subfamily K, member 9	2.68081	1.93849	-0.752021	0.000154781	0.0286379	1.54306	0	0	0
11	Eng	endoglin	4.39342	3.67348	-0.72695	8.63921e-05	0.0208676	1.68053	0	0	0
12	Apln	apelin	3.6434	2.94229	-0.710887	9.45714e-05	0.0215472	1.66661	0	0	0
13	Nefm	neurofilament, medium polypeptide	7.22894	6.54055	-0.700004	0.000276384	0.0386501	1.41285	0	0	0
14	Thrb	thyroid hormone receptor beta	2.81514	2.12127	-0.695765	0.000374216	0.0445205	1.35144	0	0	0
15	Rapgefl1	Rap guanine nucleotide exchange factor (GEF)-like 1	6.13606	5.48517	-0.647345	0.000450556	0.047255	1.32555	0	0	0
16	Prkcg	protein kinase C, gamma	5.39842	4.7442	-0.646354	0.000298157	0.0399946	1.398	0	0	0
17	Sh2d5	SH2 domain containing 5	4.61761	3.97649	-0.644696	7.25135e-05	0.0186453	1.72943	0	0	0
18	Ppp1r1b	protein phosphatase 1, regulatory inhibitor subunit 1B	5.4963	4.87104	-0.624406	9.60509e-06	0.0041385	2.38316	0	0	0
19	Lss	lanosterol synthase	6.39187	5.81638	-0.572339	0.000136703	0.0267498	1.57268	0	0	0
20	Pdgfb	platelet derived growth factor, B polypeptide	3.62943	3.06116	-0.569492	0.000271011	0.0382342	1.41755	0	0	0
21	Crym	crystallin, mu	5.54068	4.97227	-0.569017	0.000176148	0.0301372	1.5209	0	0	0
22	Myl6b	myosin, light polypeptide 6B	4.73407	4.16963	-0.563326	0.000108729	0.0231113	1.63617	1	0	1
23	Rpl21	ribosomal protein L21	7.14272	6.59114	-0.553128	6.38544e-06	0.00318115	2.49742	0	0	0
24	Dhcr7	7-dehydrocholesterol reductase	6.08479	5.53148	-0.549624	0.000143418	0.0273542	1.56298	0	0	0
25	Stard4	StAR-related lipid transfer (START) domain containing 4	4.94909	4.40446	-0.539443	0.000282629	0.0391755	1.40699	0	0	0
26	Vwf	Von Willebrand factor	4.35972	3.83948	-0.521584	0.00025514	0.0372243	1.42917	0	0	0
27	Sptbn4	spectrin beta, non-erythrocytic 4	7.71662	7.19368	-0.521457	0.000126424	0.0258391	1.58772	0	0	0
28	Ddit4	DNA-damage-inducible transcript 4	7.00888	6.48595	-0.51799	0.000333794	0.043263	1.36388	0	0	0
29	Sertm1	serine rich and transmembrane domain containing 1	5.75183	5.23648	-0.515389	0.000231603	0.0345067	1.4621	0	0	0
30	Syndig1l	synapse differentiation inducing 1 like	4.16324	3.67318	-0.488688	0.000303908	0.0403742	1.3939	0	0	0
31	Ina	internexin neuronal intermediate filament protein, alpha	8.47862	7.99589	-0.486094	0.000360499	0.0435385	1.36113	0	0	0
32	Hmgcs1	3-hydroxy-3-methylglutaryl-Coenzyme A synthase 1	10.0033	9.51436	-0.485002	0.000160627	0.0286379	1.54306	0	0	0
33	Insig1	insulin induced gene 1	6.19894	5.71692	-0.478732	0.000125031	0.0258391	1.58772	0	0	0
34	Necab1	N-terminal EF-hand calcium binding protein 1	6.4721	5.99742	-0.473484	0.000137591	0.0267498	1.57268	0	0	0
35	Cd93	CD93 antigen	4.63262	4.16546	-0.471192	0.00030646	0.0403768	1.39387	0	0	0
36	Caln1	calneuron 1	5.58057	5.11041	-0.468302	0.000262223	0.0373247	1.428	0	0	0
37	Tm7sf2	transmembrane 7 superfamily member 2	5.37212	4.90725	-0.465717	1.38335e-05	0.00551334	2.25859	0	0	0
38	Acat2	acetyl-Coenzyme A acetyltransferase 2	7.41377	6.96353	-0.450258	3.43529e-05	0.0111766	1.95169	0	0	0
39	Pla2g4e	phospholipase A2, group IVE	4.49791	4.05187	-0.448346	0.000218487	0.0341187	1.46701	0	0	0
40	Unc13a	unc-13 homolog A	8.62578	8.19972	-0.424223	0.000353247	0.0432754	1.36376	0	0	0
41	Pde4a	phosphodiesterase 4A, cAMP specific	5.75162	5.32669	-0.423513	0.000103558	0.0226154	1.6456	0	0	0
42	Plch2	phospholipase C, eta 2	6.04341	5.61906	-0.421221	0.000187947	0.0315395	1.50114	0	0	0
43	Scarb1	scavenger receptor class B, member 1	5.00594	4.58594	-0.419801	0.000443638	0.0469236	1.32861	0	0	0
44	Fdps	farnesyl diphosphate synthetase	6.97236	6.56625	-0.40477	6.12999e-05	0.016849	1.77343	0	0	0
45	Kdr	kinase insert domain protein receptor	5.55609	5.1601	-0.396891	0.000336549	0.0432683	1.36383	0	0	0
46	Wipf3	WAS/WASL interacting protein family, member 3	5.38249	4.98587	-0.395933	0.000230388	0.0345067	1.4621	0	0	0
47	Ltbp4	latent transforming growth factor beta binding protein 4	6.00579	5.62992	-0.375753	0.000134655	0.0267498	1.57268	0	0	0
48	Ldb2	LIM domain binding 2	6.79616	6.42843	-0.370278	0.000425317	0.0461934	1.33542	0	0	0
49	Rnf112	ring finger protein 112	7.21701	6.84434	-0.369654	0.000345216	0.0432754	1.36376	0	0	0
50	Ssbp4	single stranded DNA binding protein 4	5.95357	5.59228	-0.359957	0.000408904	0.0459166	1.33803	0	0	0
51	Rimbp2	RIMS binding protein 2	5.65596	5.30925	-0.346581	0.000174552	0.0301372	1.5209	0	0	0
52	Atp13a2	ATPase type 13A2	8.32952	8.00012	-0.331141	0.00035273	0.0432754	1.36376	0	0	0
53	Col9a3	collagen, type IX, alpha 3	6.01132	5.68227	-0.328983	9.30529e-05	0.0215472	1.66661	0	0	0
54	St6galnac5	ST6 (alpha-N-acetyl-neuraminyl-2,3-beta-galactosyl-1,3)-N-acetylgalactosaminide alpha-2,6-sialyltransferase 5	4.98189	4.65957	-0.323862	0.000428844	0.0461934	1.33542	0	0	0
55	Mvk	mevalonate kinase	5.35718	5.03599	-0.323213	0.000386481	0.0453035	1.34387	0	0	0
56	Shisa7	shisa family member 7	8.17701	7.85598	-0.319688	0.000406653	0.0459166	1.33803	0	0	0
57	Rph3a	rabphilin 3A	7.12139	6.80677	-0.31448	0.000135065	0.0267498	1.57268	0	0	0
58	Tub	tubby bipartite transcription factor	8.76748	8.4553	-0.312585	0.000407772	0.0459166	1.33803	0	0	0
59	Arhgef17	Rho guanine nucleotide exchange factor (GEF) 17	6.38011	6.06755	-0.312419	0.000197261	0.0327577	1.48469	0	0	0
60	Pcyt2	phosphate cytidylyltransferase 2, ethanolamine	6.4451	6.13215	-0.312205	0.00029044	0.0395743	1.40259	0	0	0
61	Ptgfrn	prostaglandin F2 receptor negative regulator	6.70054	6.39308	-0.308334	0.000480965	0.0497892	1.30286	0	0	0
62	Tmem145	transmembrane protein 145	6.58501	6.28284	-0.300988	0.000407056	0.0459166	1.33803	0	0	0
63	Vars2	valyl-tRNA synthetase 2, mitochondrial	5.77973	5.48851	-0.291918	0.000444452	0.0469236	1.32861	0	0	0
64	Rfng	RFNG O-fucosylpeptide 3-beta-N-acetylglucosaminyltransferase	6.46402	6.18781	-0.276425	0.000411469	0.0459166	1.33803	0	0	0
65	Unc79	unc-79 homolog	6.9729	7.22684	0.254305	0.000424836	0.0461934	1.33542	0	0	0
66	Itgb1	integrin beta 1 (fibronectin receptor beta)	7.05251	7.33031	0.277629	0.000341518	0.0432754	1.36376	1	1	1
67	Syn3	synapsin III	7.53065	7.83269	0.301562	0.000156874	0.0286379	1.54306	1	1	0
68	Ccdc88c	coiled-coil domain containing 88C	6.88755	7.19645	0.308767	9.59635e-05	0.0215472	1.66661	0	0	0
69	Heatr5a	HEAT repeat containing 5A	4.98307	5.32046	0.337202	0.000202651	0.0329659	1.48194	0	0	0
70	Neb	nebulin	4.93835	5.28335	0.347004	0.000355606	0.0432754	1.36376	0	0	0
71	Stmn4	stathmin-like 4	8.67052	9.02709	0.356109	0.000285056	0.0391755	1.40699	0	0	0
72	Trpv2	transient receptor potential cation channel, subfamily V, member 2	4.86787	5.22856	0.363781	0.000458633	0.0477878	1.32068	0	0	0
73	Tpm1	tropomyosin 1, alpha	6.3205	6.69925	0.378081	0.000220438	0.0341187	1.46701	1	1	0
74	Impact	impact, RWD domain protein	5.6086	5.98899	0.380478	2.95739e-05	0.00982223	2.00779	0	0	0
75	Rab3c	RAB3C, member RAS oncogene family	8.42488	8.81139	0.385475	0.000122757	0.0257499	1.58922	0	0	0
76	Rab30	RAB30, member RAS oncogene family	3.66964	4.07092	0.403087	0.000436855	0.0467406	1.33031	0	0	0
77	Ccdc85b	coiled-coil domain containing 85B	5.47991	5.88487	0.405742	5.75757e-05	0.016103	1.79309	1	1	1
78	Mus81	MUS81 structure-specific endonuclease subunit	5.09721	5.5053	0.411364	0.000246385	0.0363692	1.43927	1	0	1
79	Gpx1	glutathione peroxidase 1	5.89424	6.31053	0.41664	4.26779e-05	0.0130841	1.88326	0	0	0
80	Lpp	LIM domain containing preferred translocation partner in lipoma	4.47395	4.89212	0.419838	0.000329058	0.0429987	1.36654	1	1	0
81	Fermt2	fermitin family member 2	6.03577	6.45558	0.421672	7.74741e-05	0.0192983	1.71448	1	1	0
82	D030029J20Rik	RIKEN cDNA D030029J20 gene	3.84529	4.2745	0.432622	0.000418527	0.0461934	1.33542	0	0	0
83	Capzb	capping protein (actin filament) muscle Z-line, beta	7.28379	7.75474	0.471314	4.66049e-06	0.00270741	2.56745	1	1	0
84	Abca1	ATP-binding cassette, sub-family A (ABC1), member 1	5.92496	6.42178	0.495091	0.000214656	0.0338816	1.47004	0	0	0
85	Actn1	actinin, alpha 1	5.5195	6.01571	0.500765	0.0001777	0.0301372	1.5209	1	1	0
86	Sh2d3c	SH2 domain containing 3C	4.76939	5.27617	0.510986	0.000411872	0.0459166	1.33803	0	0	0
87	Hexb	hexosaminidase B	4.50111	5.01443	0.51315	0.00020686	0.0332624	1.47805	0	0	0
88	Rnd3	Rho family GTPase 3	6.50393	7.02593	0.51691	0.000163471	0.0286379	1.54306	1	1	0
89	Efemp2	epidermal growth factor-containing fibulin-like extracellular matrix protein 2	3.76219	4.27778	0.51748	7.01163e-05	0.0184999	1.73283	1	1	0
90	Plekho1	pleckstrin homology domain containing, family O member 1	5.95361	6.51035	0.554851	1.16615e-05	0.00489231	2.31049	0	0	0
91	Pde4d	phosphodiesterase 4D, cAMP specific	6.39797	6.95567	0.55628	7.19969e-06	0.00337581	2.47162	0	0	0
92	Wls	wntless WNT ligand secretion mediator	3.68755	4.26983	0.582546	0.000152202	0.0285459	1.54446	0	0	0
93	Cfl1	cofilin 1, non-muscle	9.82158	10.4089	0.586974	6.74709e-06	0.00325946	2.48685	1	1	1
94	Rccd1	RCC1 domain containing 1	4.36647	4.9543	0.592088	8.1298e-05	0.0199393	1.70029	0	0	0
95	Ubald1	UBA-like domain containing 1	5.23815	5.84808	0.60847	6.26332e-06	0.00318115	2.49742	0	0	0
96	Arpc5	actin related protein 2/3 complex, subunit 5	7.69044	8.33759	0.647314	4.64688e-07	0.00049387	3.30639	1	1	1
97	Myl6	myosin, light polypeptide 6, alkali, smooth muscle and non-muscle	6.08747	6.75687	0.665258	5.27149e-05	0.0152797	1.81589	1	0	1
98	Actg1	actin, gamma, cytoplasmic 1	8.65655	9.33185	0.675262	4.151e-06	0.00264701	2.57724	1	1	1
99	Rapgef6	Rap guanine nucleotide exchange factor (GEF) 6	6.03323	6.74806	0.706389	9.53402e-05	0.0215472	1.66661	0	0	0
100	Srf	serum response factor	6.00265	6.71614	0.714144	4.4321e-06	0.00270741	2.56745	1	1	0
101	Cald1	caldesmon 1	5.32914	6.05158	0.72195	1.42091e-06	0.00119222	2.92364	0	0	0
102	Hsd17b11	hydroxysteroid (17-beta) dehydrogenase 11	4.00025	4.7557	0.758358	5.47964e-06	0.00291188	2.53583	0	0	0
103	Dstn	destrin	7.64228	8.42499	0.783364	3.20006e-07	0.000383633	3.41608	1	1	0
104	Glipr2	GLI pathogenesis-related 2	4.10174	4.89708	0.798873	1.56301e-06	0.00124588	2.90452	1	1	0
105	Colgalt2	collagen beta(1-O)galactosyltransferase 2	3.34009	4.14023	0.802218	5.47124e-06	0.00291188	2.53583	0	0	0
106	Tpm4	tropomyosin 4	6.69305	7.5302	0.8376	9.89345e-08	0.000175246	3.75635	1	1	1
107	Mpeg1	macrophage expressed gene 1	2.57175	3.43336	0.865677	2.15079e-05	0.00797393	2.09833	0	0	0
108	P2rx7	purinergic receptor P2X, ligand-gated ion channel, 7	1.33427	2.19343	0.869891	0.000298542	0.0399946	1.398	0	0	0
109	Lurap1l	leucine rich adaptor protein 1-like	1.39528	2.26955	0.881906	0.000404136	0.0459166	1.33803	0	0	0
110	Itprip	inositol 1,4,5-triphosphate receptor interacting protein	2.65322	3.54464	0.90324	9.56407e-05	0.0215472	1.66661	1	1	0
111	Adamts4	a disintegrin-like and metallopeptidase (reprolysin type) with thrombospondin type 1 motif, 4	3.16387	4.09292	0.916243	9.73663e-05	0.0215585	1.66638	0	0	0
112	Actb	actin, beta	11.3173	12.242	0.924959	8.90276e-07	0.000887049	3.05205	1	1	0
113	Cd44	CD44 antigen	1.29211	2.23028	0.947537	0.000256848	0.0372243	1.42917	0	0	0
114	Prkab2	protein kinase, AMP-activated, beta 2 non-catalytic subunit	5.47101	6.43831	0.965727	1.19248e-06	0.00105614	2.97628	1	1	0
115	Rsu1	Ras suppressor protein 1	4.333	5.39783	1.06656	4.10576e-06	0.00264701	2.57724	1	1	0
116	Wdr1	WD repeat domain 1	7.39667	8.46945	1.06997	1.21084e-07	0.000175484	3.75576	1	1	0
117	Myo1e	myosin IE	2.82524	3.90086	1.08472	3.26224e-06	0.00226116	2.64567	1	1	0
118	Palld	palladin, cytoskeletal associated protein	1.96423	3.05172	1.09233	2.67286e-05	0.0093968	2.02702	1	1	0
119	Mrvi1	MRV integration site 1	0.601725	1.74863	1.17185	0.000160122	0.0286379	1.54306	0	0	0
120	Lsp1	lymphocyte specific 1	0.912696	2.09696	1.18405	0.000208646	0.0332624	1.47805	1	0	1
121	Nptx2	neuronal pentraxin 2	3.0042	4.19235	1.18868	1.59299e-05	0.00619399	2.20803	0	0	0
122	Flna	filamin, alpha	9.43153	10.6363	1.20531	2.23412e-08	6.97561e-05	4.15642	1	1	1
123	Csrp1	cysteine and glycine-rich protein 1	4.17056	5.4043	1.23535	7.66974e-08	0.000174673	3.75777	1	1	0
124	Fcgr3	Fc receptor, IgG, low affinity III	0.57342	1.7842	1.2424	4.3692e-05	0.0131422	1.88133	0	0	0
125	Fblim1	filamin binding LIM protein 1	5.02658	6.3276	1.3001	2.62537e-08	6.97561e-05	4.15642	0	0	0
126	Hmcn2	hemicentin 2	0.792129	2.08979	1.32456	4.19194e-05	0.0130841	1.88326	0	0	0
127	Cxcl14	chemokine (C-X-C motif) ligand 14	3.89483	5.2471	1.33746	7.37469e-05	0.0186615	1.72905	0	0	0
128	E030024N20Rik	peptidylprolyl isomerase A pseudogene 8	0.845676	2.24093	1.37215	0.000385807	0.0453035	1.34387	0	0	0
129	Vcl	vinculin	4.83764	6.36421	1.50755	4.75521e-06	0.00270741	2.56745	1	1	0
130	Myom1	myomesin 1	0.393705	1.89535	1.54549	1.38047e-05	0.00551334	2.25859	0	0	0
131	H19	H19, imprinted maternally expressed transcript	4.98795	6.55901	1.55339	6.48716e-05	0.0175285	1.75625	0	0	0
132	Gm17501	predicted gene, 17501	-1.18362	0.325141	1.62101	0.000144132	0.0273542	1.56298	0	0	0
133	Car3	carbonic anhydrase 3	-0.47989	1.09016	1.62154	0.000227741	0.0345067	1.4621	0	0	0
134	Aqp1	aquaporin 1	-0.0145595	1.56567	1.66176	0.000367585	0.0440604	1.35595	0	0	0
135	H2bu1-ps	H2B.U histone 1, pseudogene	-2.24551	-0.862138	1.67529	0.000427902	0.0461934	1.33542	0	0	0
136	Fhl2	four and a half LIM domains 2	3.37327	5.05469	1.68605	1.15896e-08	4.61904e-05	4.33545	1	1	0
137	Xkrx	X-linked Kx blood group related, X-linked	-1.03091	0.653282	1.78553	5.55262e-05	0.0158071	1.80115	0	0	0
138	Npas4	neuronal PAS domain protein 4	3.017	5.05724	1.94386	0.000351413	0.0432754	1.36376	1	1	0
139	Ppp1r3b	protein phosphatase 1, regulatory subunit 3B	-1.03178	0.822885	2.03392	0.00034344	0.0432754	1.36376	0	0	0
140	Actc1	actin, alpha, cardiac muscle 1	-1.50279	0.478848	2.20963	7.07876e-05	0.0184999	1.73283	0	0	0
141	Tgfb1i1	transforming growth factor beta 1 induced transcript 1	3.28739	5.53222	2.25112	7.80916e-10	9.95589e-06	5.00192	1	1	0
142	Nlrc5	NLR family, CARD domain containing 5	-1.07293	1.24007	2.39964	1.79968e-05	0.00683108	2.16551	0	0	0
143	Atp12a	ATPase, H+/K+ transporting, nongastric, alpha polypeptide	-1.61429	0.604546	2.46838	0.000162442	0.0286379	1.54306	0	0	0
144	Lamc2	laminin, gamma 2	2.27296	4.80861	2.50229	2.08142e-06	0.0015801	2.80132	1	0	1
145	Myl9	myosin, light polypeptide 9, regulatory	2.66083	5.21863	2.56571	1.10993e-07	0.000175484	3.75576	1	1	0
146	Tpm2	tropomyosin 2, beta	1.44279	4.14586	2.73221	8.48837e-09	4.51072e-05	4.34575	1	1	0
147	Wfikkn2	WAP, follistatin/kazal, immunoglobulin, kunitz and netrin domain containing 2	-1.4638	1.07614	2.79496	2.52184e-05	0.0091371	2.03919	0	0	0
148	Myh11	myosin, heavy polypeptide 11, smooth muscle	-0.273077	2.54167	2.89702	1.15642e-06	0.00105614	2.97628	1	0	1
149	Pcp4l1	Purkinje cell protein 4-like 1	0.881357	3.88108	2.99425	3.178e-07	0.000383633	3.41608	0	0	0
150	Col8a2	collagen, type VIII, alpha 2	-2.08392	0.652966	3.08587	3.86886e-05	0.0123355	1.90884	0	0	0
151	Cnn2	calponin 2	3.06358	6.95475	3.88952	1.24901e-09	9.95589e-06	5.00192	1	1	0
152	Asb2	ankyrin repeat and SOCS box-containing 2	-0.672432	3.51172	4.18925	3.369e-07	0.000383633	3.41608	0	0	0
153	Tagln	transgelin	-0.226279	4.1776	4.36819	7.59882e-06	0.00346115	2.46078	1	1	1
154	Acta2	actin, alpha 2, smooth muscle, aorta	-0.448714	5.60624	5.97152	2.92277e-06	0.00211794	2.67409	1	1	0
