## Supplementary material for "Cyclase-associated protein 1 (CAP1) represses MRTF-SRF-dependent gene expression in the mouse cerebral cortex": Table S4: Table_S4.xlsx

### Sheet: List of diff. express. proteins
				Average log2 LFQ												Esnault et al., 2014 + Gualdrini et al., 2016	Esnault et al., 2014	Gualdrini et al., 2016
Number	T: UniProt names	T: T: Protein IDs	T: T: Majority protein Ids	CAP1 flx/flx (CAP1-CTR)	CAP1 flx/flx, Nestin-Cre (CAP1-KO)	log2 fold change (KO-CTR)	C: Protein name	C: ANOVA Significant	N: N: Peptides	N: N: Unique peptides	N: N: Sequence coverage [%]	N: N: Unique sequence coverage [%]	N: N: Mol. weight [kDa]	N: -Log ANOVA p value	N: ANOVA q-value	SRF inducible (MRTF or TCF-dependent)	MRTF-SRF inducible	TCF-SRF inducible
1	CSRP1_MOUSE	P97315	P97315	-2.51286	-1.11816	1.3947	Cysteine and glycine-rich protein 1	+	3	3	28	28	20.583	3.55568	0.01648	1	1	0
2	VINC_MOUSE	Q64727	Q64727	0.4573	1.71588	1.25857	Vinculin	+	15	15	22.9	22.9	116.72	7.05259	0	1	1	0
3	TYDP1_MOUSE	Q8BJ37	Q8BJ37	-2.46747	-1.31694	1.15053	Tyrosyl-DNA phosphodiesterase 1	+	4	4	11.5	11.5	68.689	2.93061	0.0339608	0	0	0
4	WDR1_MOUSE	O88342	O88342	1.64575	2.74657	1.10082	WD repeat-containing protein 1	+	16	16	41.6	41.6	66.406	8.46033	0	1	1	0
5	AL1L1_MOUSE	Q8R0Y6	Q8R0Y6	-0.101388	0.784125	0.885513	Cytosolic 10-formyltetrahydrofolate dehydrogenase	+	25	22	41.8	38.5	98.708	3.22089	0.0234444	0	0	0
6	PHLP_MOUSE	Q9DBX2	Q9DBX2	-2.13998	-1.3618	0.778176	Phosducin-like protein	+	3	3	16.6	16.6	34.406	2.80994	0.0392	0	0	0
7	FLNA_MOUSE	Q8BTM8	Q8BTM8	1.5296	2.26947	0.739875	Filamin-A	+	61	58	31.4	30.6	281.22	6.63667	0.00171429	1	1	1
8	ANXA6_MOUSE	P14824	P14824	0.569362	1.30371	0.73435	Annexin A6	+	17	17	32.2	32.2	75.884	3.7549	0.0138182	0	0	0
9	CLIC4_MOUSE	Q9QYB1	Q9QYB1	1.60099	2.3254	0.724413	Chloride intracellular channel protein 4	+	4	4	29.2	29.2	28.729	4.18729	0.00775	1	0	0
10	IPO9_MOUSE	Q91YE6	Q91YE6	0.6443	1.36075	0.71645	Importin-9	+	11	11	16.5	16.5	116.05	4.44916	0.0048	0	0	0
11	COF1_MOUSE	P18760	P18760	4.69361	5.3228	0.629187	Cofilin-1	+	21	16	81.9	68.1	18.559	3.60378	0.0156667	1	1	1
12	CAN2_MOUSE	O08529	O08529	-0.6249	-0.0424125	0.582488	Calpain-2 catalytic subunit	+	5	5	9.7	9.7	79.871	3.0542	0.0283556	1	1	0
13	2AAB_MOUSE	Q7TNP2	Q7TNP2	-1.91774	-1.38587	0.531863	Serine/threonine-protein phosphatase 2A 65 kDa regulatory subunit A beta isoform	+	6	2	11.3	5.8	65.934	2.89529	0.0352727	0	0	0
14	ACTN1_MOUSE;ACTN3_MOUSE	Q7TPR4;O88990	Q7TPR4	-0.534912	-0.0258748	0.509038	Alpha-actinin-1;Alpha-actinin-3	+	24	16	30.9	20.9	103.07	6.07137	0.00133333	1	1	0
15	CBX4_MOUSE	O55187	O55187	-0.663	-0.213562	0.449438	E3 SUMO-protein ligase CBX4	+	3	3	10.2	10.2	60.522	2.91522	0.0346154	1	1	0
16	PAIRB_MOUSE	Q9CY58	Q9CY58	2.47852	2.90907	0.43055	Plasminogen activator inhibitor 1 RNA-binding protein	+	24	24	54.3	54.3	44.714	2.72775	0.0467742	1	0	1
17	TWF1_MOUSE	Q91YR1	Q91YR1	1.24528	1.66877	0.4235	Twinfilin-1	+	11	10	42.6	40.6	40.079	2.99981	0.0293333	1	0	0
18	COR1C_MOUSE	Q9WUM4	Q9WUM4	1.28859	1.70746	0.418875	Coronin-1C	+	16	16	32.7	32.7	53.12	2.88518	0.0353571	1	1	0
19	FERM2_MOUSE	Q8CIB5	Q8CIB5	-0.616687	-0.202575	0.414113	Fermitin family homolog 2	+	8	8	20	20	77.8	3.50505	0.0181538	1	1	0
20	FLNB_MOUSE	Q80X90	Q80X90	0.166888	0.509113	0.342225	Filamin-B	+	21	18	12.9	12.1	277.82	3.81423	0.013	1	1	0
21	E41L2_MOUSE	O70318	O70318	-1.5117	-1.17291	0.338787	Band 4.1-like protein 2	+	8	7	12.1	10.9	109.94	3.18879	0.0250811	0	0	0
22	NB5R3_MOUSE	Q9DCN2	Q9DCN2	1.54171	1.87986	0.33815	NADH-cytochrome b5 reductase 3;NADH-cytochrome b5 reductase 3 membrane-bound form;NADH-cytochrome b5 reductase 3 soluble form	+	11	11	45.2	45.2	34.127	3.0568	0.029	1	0	0
23	COR1B_MOUSE	Q9WUM3	Q9WUM3	0.629725	0.940937	0.311212	Coronin-1B	+	10	10	24.4	24.4	53.912	3.07425	0.0300488	0	0	0
24	ALDOA_MOUSE	P05064	P05064	3.11861	3.40465	0.286037	Fructose-bisphosphate aldolase A	+	22	22	56	56	39.355	3.32157	0.0195294	1	0	1
25	2AAA_MOUSE	Q76MZ3	Q76MZ3	2.36359	2.63275	0.269163	Serine/threonine-protein phosphatase 2A 65 kDa regulatory subunit A alpha isoform	+	24	20	47.5	41.9	65.322	3.99965	0.00977778	1	0	0
26	LDHA_MOUSE;LDHC_MOUSE	P06151;P00342	P06151	3.79016	4.05015	0.259987	L-lactate dehydrogenase A chain;L-lactate dehydrogenase C chain	+	23	23	52.4	52.4	36.498	3.24219	0.0230857	0	0	0
27	UBA1_MOUSE;UBA1Y_MOUSE	Q02053;P31254	Q02053	3.25258	3.50272	0.25015	Ubiquitin-like modifier-activating enzyme 1;Ubiquitin-like modifier-activating enzyme 1 Y	+	35	34	43.7	42.8	117.81	3.0901	0.0299	0	0	0
28	GRP75_MOUSE	P38647	P38647	2.59442	2.84221	0.247788	Stress-70 protein. mitochondrial	+	29	28	48.5	47.4	73.46	3.06482	0.0289302	0	0	0
29	CD166_MOUSE	Q61490	Q61490	5.95303	6.19402	0.241	CD166 antigen	+	13	13	23.2	23.2	65.091	3.71287	0.013913	0	0	0
30	EFTU_MOUSE	Q8BFR5	Q8BFR5	2.51291	2.73344	0.220525	Elongation factor Tu. mitochondrial	+	14	14	40	40	49.508	3.06585	0.029619	0	0	0
31	TBB4B_MOUSE	P68372	P68372	6.36889	6.58745	0.218563	Tubulin beta-4B chain	+	29	2	58.4	3.6	49.83	3.48747	0.0175714	0	0	0
32	ENOA_MOUSE;ENOB_MOUSE	P17182;P21550	P17182	4.29256	4.50197	0.209413	Alpha-enolase;Beta-enolase	+	40	38	71.4	71.4	47.14	3.40496	0.0185333	0	0	0
33	CH60_MOUSE	P63038	P63038	3.44811	3.65722	0.209112	60 kDa heat shock protein. mitochondrial	+	35	34	65.6	62.3	60.955	2.70582	0.0486349	0	0	0
34	COPB_MOUSE	Q9JIF7	Q9JIF7	0.759938	0.960462	0.200525	Coatomer subunit beta	+	17	17	27.3	27.3	107.06	2.70111	0.04825	0	0	0
35	FKB15_MOUSE	Q6P9Q6	Q6P9Q6	-2.08045	-1.88651	0.193938	FK506-binding protein 15	+	7	7	10.9	10.9	132.96	2.68736	0.0494769	0	0	0
36	SYAC_MOUSE	Q8BGQ7	Q8BGQ7	1.67163	1.83455	0.162925	Alanine--tRNA ligase. cytoplasmic	+	27	27	35.7	35.7	106.91	2.85815	0.0364211	0	0	0
37	MIC60_MOUSE	Q8CAQ8	Q8CAQ8	1.35329	1.49545	0.142162	MICOS complex subunit Mic60	+	26	25	46.2	45.2	83.899	5.48384	0.0016	0	0	0
38	MYO5A_MOUSE;MYO5B_MOUSE	Q99104;P21271	Q99104	2.52859	2.39281	-0.135775	Unconventional myosin-Va;Unconventional myosin-Vb	+	65	65	36.5	36.5	215.54	3.3341	0.0196364	0	0	0
39	FKBP3_MOUSE	Q62446	Q62446	2.22321	2.07446	-0.14875	Peptidyl-prolyl cis-trans isomerase FKBP3	+	11	11	45.5	45.5	25.147	4.07838	0.00847059	0	0	0
40	TCRG1_MOUSE	Q8CGF7	Q8CGF7	1.07736	0.909438	-0.167925	Transcription elongation regulator 1	+	21	21	20.2	20.2	123.79	3.16779	0.026	0	0	0
41	ARHGP_MOUSE;TRIO_MOUSE	Q0KL02;Q9CWR0	Q0KL02	0.519513	0.340138	-0.179375	Rho guanine nucleotide exchange factor 25;Triple functional domain protein	+	31	27	13.9	12.2	347.86	3.42183	0.0186207	1	1	0
42	IF4G1_MOUSE	Q6NZJ6	Q6NZJ6	2.78756	2.59007	-0.197488	Eukaryotic translation initiation factor 4 gamma 1	+	28	27	21.4	20.8	176.07	3.85244	0.0136842	0	0	0
43	M2OM_MOUSE	Q9CR62	Q9CR62	0.4949	0.294925	-0.199974	Mitochondrial 2-oxoglutarate/malate carrier protein	+	13	13	51.6	51.6	34.155	3.03197	0.0289565	0	0	0
44	T2FA_MOUSE	Q3THK3	Q3THK3	0.313575	0.0927875	-0.220788	General transcription factor IIF subunit 1	+	11	11	17.7	17.7	57.241	2.83662	0.0372203	0	0	0
45	FMNL2_MOUSE;FMNL3_MOUSE	A2APV2;Q6ZPF4	A2APV2	0.293525	0.0660997	-0.227425	Formin-like protein 2;Formin-like protein 3	+	14	13	14.5	13.5	123.1	3.01531	0.0289362	1	0	1
46	MTA2_MOUSE	Q9R190	Q9R190	1.7112	1.45699	-0.254212	Metastasis-associated protein MTA2	+	20	17	38.9	33.8	75.029	2.96073	0.03152	0	0	0
47	RM15_MOUSE	Q9CPR5	Q9CPR5	-0.292175	-0.548925	-0.25675	39S ribosomal protein L15. mitochondrial	+	11	11	49.2	49.2	33.541	2.91469	0.0339623	0	0	0
48	ANK3_MOUSE	G5E8K5	G5E8K5	-0.563625	-0.893937	-0.330312	Ankyrin-3	+	16	10	11.3	8.6	214.06	3.7727	0.0139048	0	0	0
49	RTF1_MOUSE	A2AQ19	A2AQ19	-0.2672	-0.607975	-0.340775	RNA polymerase-associated protein RTF1 homolog	+	10	10	12.9	12.9	80.796	4.81662	0.00266667	0	0	0
50	DUS3L_MOUSE	Q91XI1	Q91XI1	-1.01385	-1.40718	-0.393325	tRNA-dihydrouridine(47) synthase [NAD(P)(+)]-like	+	6	6	13.3	13.3	71.078	4.69637	0.00338462	0	0	0
51	TXLNA_MOUSE	Q6PAM1	Q6PAM1	-0.400787	-0.797137	-0.39635	Alpha-taxilin	+	11	11	23.8	23.8	62.368	2.97322	0.0313469	0	0	0
52	OSB11_MOUSE;S4R1M9_MOUSE	Q8CI95;S4R1M9	Q8CI95	-2.74717	-3.15129	-0.404115	Oxysterol-binding protein;Oxysterol-binding protein-related protein 11	+	3	3	5.3	5.3	83.628	2.84131	0.0374483	0	0	0
53	UT14A_MOUSE;UT14B_MOUSE	Q640M1;Q6EJB6	Q640M1	-0.106663	-0.513412	-0.40675	U3 small nucleolar RNA-associated protein 14 homolog A;U3 small nucleolar RNA-associated protein 14 homolog B	+	6	6	9.5	9.5	87.264	3.15697	0.0261538	0	0	0
54	SACS_MOUSE	Q9JLC8	Q9JLC8	-2.11845	-2.52605	-0.4076	Sacsin	+	4	4	1.4	1.4	520.68	3.36492	0.019625	0	0	0
55	CBP_MOUSE;EP300_MOUSE	P45481;B2RWS6	P45481	-2.83359	-3.2701	-0.436513	CREB-binding protein;Histone acetyltransferase p300	+	6	6	4	4	265.49	2.79636	0.0394098	1	1	0
56	RM01_MOUSE	Q99N96	Q99N96	-0.6484	-1.2189	-0.5705	39S ribosomal protein L1. mitochondrial	+	3	3	17	17	37.596	5.06513	0.00218182	0	0	0
57	NOP14_MOUSE	Q8R3N1	Q8R3N1	-1.8811	-2.47556	-0.594459	Nucleolar protein 14	+	4	4	5.5	5.5	98.768	2.89838	0.0353333	0	0	0
58	BRE1B_MOUSE	Q3U319	Q3U319	6.7953	6.12315	-0.67215	E3 ubiquitin-protein ligase BRE1B	+	14	13	18.9	18.9	113.97	3.48952	0.0177778	1	0	1
59	AINX_MOUSE	P46660	P46660	2.46219	1.23126	-1.23093	Alpha-internexin	+	35	32	65.1	60.9	55.382	8.04367	0	0	0	0
60	PTEN_MOUSE	O08586	O08586	-1.85891	-3.11074	-1.25183	Phosphatidylinositol 3.4.5-trisphosphate 3-phosphatase and dual-specificity protein phosphatase PTEN	+	3	3	9.4	9.4	47.152	3.3701	0.020129	0	0	0
61	NFM_MOUSE	P08553	P08553	1.3723	0.00392498	-1.36838	Neurofilament medium polypeptide	+	34	31	42	39.5	95.915	9.33539	0	0	0	0
62	COR2B_MOUSE	Q8BH44	Q8BH44	-0.893413	-2.71993	-1.82651	Coronin-2B	+	3	3	9.2	9.2	54.936	4.68672	0.00314286	0	0	0
63	PHAR1_MOUSE	Q2M3X8	Q2M3X8	-0.1671	-2.07878	-1.91168	Phosphatase and actin regulator 1	+	2	1	5.2	2.8	66.285	6.40166	0.0015	0	0	0
64	NFL_MOUSE	P08551	P08551	0.4364	-1.7875	-2.2239	Neurofilament light polypeptide	+	29	27	52.5	50.8	61.508	7.36735	0	0	0	0
65	CAP1_MOUSE	P40124	P40124	3.11485	-0.347288	-3.46214	Adenylyl cyclase-associated protein 1	+	18	18	51.3	51.3	51.564	11.0849	0	1	0	1
