## Supplementary material for "Cyclase-associated protein 1 (CAP1) represses MRTF-SRF-dependent gene expression in the mouse cerebral cortex": Table S6: Table_S6.xlsx

### Sheet: Sheet1
	Plasmids and oligonucleotides for cloning					Forward oligonucleotide		Reverse oligonucleotide
	Plasmid short name	Plasmid full name	Donor plasmid/ORF	Recipient plasmid	Procedure used for	5'-restriction site	sequence	5'-restriction site	sequence	Resulting modification
	CAP1-GFP	pcDNA3.1-CAP1-GFP (Genscript)	NM_007598.4 (Genscript)	pcDNA3.1-GFP (Genscript)	Cloning (ordered from Genscript company)	NheI		NotI		n/a
	CAP1-GFP-HFDmut	pcDNA3.1-CAP1-GFP-HFDmut	pcDNA3.1-CAP1-GFP	n/a	site-directed mutagenesis	n/a	CTGTCGCCGCGGCGTACAGAGATGTGGATAAGAAGCATG	n/a	GCCGCGGCGACAGCATTTGTGTAAAACATGGCCGC	R166A, LKE168-170AAA
	CAP1-GFP-PP1mut	pcDNA3.1-CAP1-GFP-PP1mut	pcDNA3.1-CAP1-GFP	n/a	site-directed mutagenesis	n/a	CCACCGGGCCCGGCTGCTGCCCCAATCTCTAC	n/a	GGCCCGGTGGGGCAGCAGCTGGGCCTGATC	PPP230-232AAA, PPP237-239AAA
	CAP1-GFP-WH2mut	pcDNA3.1-CAP1-GFP-WH2mut	pcDNA3.1-CAP1-GFP	n/a	site-directed mutagenesis	n/a	CGCGGCAGCTGCATCTGATGACATGAAGACTCACAAGAAC	n/a	TGCAGCTGCCGCGGCATGTGTGATGCTTTCCCC	LKHV270-273AAAA
	CAP1-GFP-CARPmut	pcDNA3.1-CAP1-GFP-CARPmut	pcDNA3.1-CAP1-GFP	n/a	site-directed mutagenesis	n/a	CAATTGCCTCCATTACAGTAGCTAACTGTAAGAAGCTTGGCCTGG	n/a	CTACTGTAATGGAGGCAATTGCGCCCTTGATTTGCAATGTTG	K365A, N367A, D372A
	mCherry-CAP1	pmCherry-C1-CAP1	pcDNA3.1-CAP1-GFP	pmCherry-C1	cloning	XhoI	CTAGCTCGAGCGATGGCTGACATGCAAAATCTTG	BamHI	CTAGGATCCTTATCCAGCGATTTCTGTCACTG
	mCherry-CAP1-HFDmut	pmCherry-C1-CAP1-HFDmut	pmCherry-C1-CAP1	n/a	site-directed mutagenesis	n/a	CTGTCGCCGCGGCGTACAGAGATGTGGATAAGAAGCATG	n/a	GCCGCGGCGACAGCATTTGTGTAAAACATGGCCGC	R166A, LKE168-170AAA
	mCherry-CAP1-PP1mut	pmCherry-C1-CAP1-PP1mut	pmCherry-C1-CAP1	n/a	site-directed mutagenesis	n/a	CCACCGGGCCCGGCTGCTGCCCCAATCTCTAC	n/a	GGCCCGGTGGGGCAGCAGCTGGGCCTGATC	PPP230-232AAA, PPP237-239AAA
	mCherry-CAP1-CARPmut	pmCherry-C1-CAP1-CARPmut	pmCherry-C1-CAP1	n/a	site-directed mutagenesis	n/a	CAATTGCCTCCATTACAGTAGCTAACTGTAAGAAGCTTGGCCTGG	n/a	CTACTGTAATGGAGGCAATTGCGCCCTTGATTTGCAATGTTG	K365A, N367A, D372A
	MYC-CAP1	pCMV-Myc-N-CAP1	pcDNA3.1-CAP1-GFP	pCMV-Myc-N	cloning	SalI	CTAGTCGACTATGGCTGACATGCAAAATCTTGTAG	NotI	CTAGCGGCCGCTTATCCAGCGATTTCTGTCACTG
	MYC-CAP1-HFDmut	pCMV-Myc-N-CAP1-HFDmut	pCMV-Myc-N-CAP1	n/a	site-directed mutagenesis	n/a	CTGTCGCCGCGGCGTACAGAGATGTGGATAAGAAGCATG	n/a	GCCGCGGCGACAGCATTTGTGTAAAACATGGCCGC	R166A, LKE168-170AAA
	MYC-CAP1-PP1mut	pCMV-Myc-N-CAP1-PP1mut	pCMV-Myc-N-CAP1	n/a	site-directed mutagenesis	n/a	CCACCGGGCCCGGCTGCTGCCCCAATCTCTAC	n/a	GGCCCGGTGGGGCAGCAGCTGGGCCTGATC	PPP230-232AAA, PPP237-239AAA
	MYC-CAP1-WH2mut	pCMV-Myc-N-CAP1-WH2mut	pCMV-Myc-N-CAP1	n/a	site-directed mutagenesis	n/a	CGCGGCAGCTGCATCTGATGACATGAAGACTCACAAGAAC	n/a	TGCAGCTGCCGCGGCATGTGTGATGCTTTCCCC	K365A, N367A, D372A
	MYC-CAP1-CARPmut	pCMV-Myc-N-CAP1-CARPmut	pCMV-Myc-N-CAP1	n/a	site-directed mutagenesis	n/a	CAATTGCCTCCATTACAGTAGCTAACTGTAAGAAGCTTGGCCTGG	n/a	CTACTGTAATGGAGGCAATTGCGCCCTTGATTTGCAATGTTG
	MYC-CAP1-Δ1-35	pCMV-Myc-N-CAP1-Δ1-35	pCMV-Myc-N-CAP1	pCMV-Myc-N	cloning	SalI	CTAGTCGACTTCAAAAGGAGCAGTTCCATATGTG	NotI	CTAGCGGCCGCTTATCCAGCGATTTCTGTCACTG
	MYC-CAP1-Δ1-215	pCMV-Myc-N-CAP1-Δ1-215	pCMV-Myc-N-CAP1	pCMV-Myc-N	cloning	SalI	CTAGTCGACTCTGAGTGGATTGCCATCTGGAC	NotI	CTAGCGGCCGCTTATCCAGCGATTTCTGTCACTG
	MYC-CAP1-Δ1-317	pCMV-Myc-N-CAP1-Δ1-317	pCMV-Myc-N-CAP1	pCMV-Myc-N	cloning	SalI	CTAGTCGACTCCAGCTCTGCTGGAACTGGA	NotI	CTAGCGGCCGCTTATCCAGCGATTTCTGTCACTG
	MYC-CAP1Δ217-474	pCMV-Myc-N-CAP1-Δ217-474	pCMV-Myc-N-CAP1	n/a	site-directed mutagenesis	n/a	AACTGAGTTGATAGCCATCTGGACCCTCTGTGGGATCAGGCCC	n/a	CCAGATGGCTATCAACTCAGTTCTTTTGCCACAGGCCCCGTCT
	MYC-CAP1-Δ319-474	pCMV-Myc-N-CAP1-Δ319-474	pCMV-Myc-N-CAP1	n/a	site-directed mutagenesis	n/a	AAGGAACCATAATAGCTGGAACTGGAAGGCAAGAAATGGAGAGTGGAA	n/a	AGTTCCAGCTATTATGGTTCCTTCTTTGTGGCTGGTTTGGGGGA
	MYC-CAP1-Δ471-474	pCMV-Myc-N-CAP1-Δ471-474	pCMV-Myc-N-CAP1	n/a	site-directed mutagenesis	n/a	CCACAGTGACATAAATCGCTGGATAAGCGGCCGCG	n/a	GCGATTTATGTCACTGTGGTGACCAACTTCTGTCCGTTCCAC
	MYC-NLS-CAP1	pCMV-Myc-N-NLS-CAP1	pEF-Flag-NLS-Actin	pCMV-Myc-N	oligonucleotide cloning	EcoRI	AATTCCACCGCCTAAGAAAAAGCGGAAGGTGGGATCCGGG	SalI	TCGACCCGGATCCCACCTTCCGCTTTTTCTTAGGCGGTGG
	MYC-NES-CAP1	pCMV-Myc-N-NES-CAP1	oligonucleotides (Saito et al., 2004; human PKIα NES)	pCMV-Myc-N	oligonucleotide cloning	EcoRI	AATTCTAGCCTTGAAATTAGCAGGTCTTGATATCGGG	SalI	TCGACCCGATATCAAGACCTGCTAATTTCAAGGCTAG
	MYC-MRTFB	pCMV-Myc-N-MRTFB	NM_153588.3 (ORF)	pCMV-Myc-N	cloning	SalI	CTAGTCGACTATGATCGATAGCTCCAAGAAGCAG	NotI	CTAGCGGCCGCTTAGTCCCATGGCAGCGGC
	CTR-sh	pSuper-Control-shRNA	oligonucleotides	pSuper	oligonucleotide cloning	fw1	GATCCCCAAACCTTGTGGTCCTTAGGTTCAAGAGA	rev1	AGCTTAAAAAAAACCTTGTGGTCCTTAGGTCTCTTGAA
						fw2	CCTAAGGACCACAAGGTTTTTTTTA	rev2	CCTAAGGACCACAAGGTTTGGG
	CAP1 sh1	pSuper-CAP1-shRNA1	oligonucleotides (Zhang et al., 2013)	pSuper	oligonucleotide cloning	fw1	GATCCCCAGATGTGGATAAGAAGC	rev1	AGCTTAAAAAAGATGTGGATAAGAAGC
						fw2	ATTTCAAGAGAATGCTTCTTATCCACATCTTTTTTA	rev2	ATTCTCTTGAAATGCTTCTTATCCACATCTGG
	CAP1 sh4	pSuper-CAP1-shRNA4	oligonucleotides (Bertling et al., 2013)	pSuper	oligonucleotide cloning	fw1	GATCCCCAAAGCATGGCAGCCATC	rev1	AGCTTAAAAAAAAGCATGGCAGCCATC
						fw2	TGTTCAAGAGACAGATGGCTGCCATGCTTTTTTTTA	rev2	TGTCTCTTGAACAGATGGCTGCCATGCTTTGGG
	MRTFA-sh1	pSuper-MRTFA-shRNA1	oligonucleotides	pSuper	oligonucleotide cloning	fw1	GATCCCCGTCCAAGGCTGGTGAGGTATTCAAGAGA	rev1	AGCTTTAAAAAGTCCAAGGCTGGTGAGGTATCTCTTGAA
						fw2	TACCTCACCAGCCTTGGACTTTTTA	rev2	TACCTCACCAGCCTTGGACGGGG
	MRTFB-sh1	pSuper-MRTFB-shRNA1	oligonucleotides	pSuper	oligonucleotide cloning	fw1	GATCCCCGCAAATAGGTATACAGTTATTCAAGAGA	rev1	AGCTTAAAAAGCAAATAGGTATACAGTTATCTCTTGAA
						fw2	TAACTGTATACCTATTTGCTTTTTA	rev2	TAACTGTATACCTATTTGCGGG
	Oligonucleotides for qPCR
	Name	sequence
	ACTA2_qPCR_fw	TCCAGCCATCTTTCATTGGGA
	ACTA2_qPCR_rev	CCCCTGACAGGACGTTGTTA
	ACTB_qPCR_fw	ATCATTGCTCCTCCTGAGCG
	ACTB_qPCR_rev	ACGCAGCTCAGTAACAGTCC
	CAP1_qPCR_fw	GGAGGTGAGGCGGAACTCTTA
	CAP1_qPCR_rev	AGGGCTGTCTCCATATCCACA
	CAP2_qPCR_fw	GGAGCTGGAAGGGAAGAAGT
	CAP2_qPCR_rev	CCACTTGTTTCAGCTCGGTC
	CFL1_qPCR_fw	AGGACCTGGTGTTCATCTTCTG
	CFL1_qPCR_rev	TGCTTGATTCCTGTCAGCTTCT
	CNN2_qPCR_fw	ACCGCTCTATGCAGAACTGG
	CNN2_qPCR_rev	TGTGTCATGTTCCCGCTCTC
	EGR1_qPCR_fw	TATACTGGCCGCTTCTCCCT
	EGR1_qPCR_rev	AGAGGTCGGAGGATTGGTCA
	EGR2_qPCR_fw	ACCTCCTTCCTACCCATCCC
	EGR2_qPCR_rev	ACAGGGAAACGGCTTTCGAT
	EGR3_qPCR_fw	CAACTGCGGCGATCTCTACT
	EGR3_qPCR_rev	CCGATTGGTAATCCTGGGGG
	IER2_qPCR_fw	AAGAGGAAGTGCTGCGAGTC
	IER2_qPCR_rev	TAGACGGGCCTTCTTGCTTG
	MRTFA_qPCR_fw	TGGAGTCCCGAGTCAGTGAT
	MRTFA_qPCR_rev	GCTCTGCCAGAAAAAGCGTC
	NR4A2_qPCR_fw	TTCCACCAGAACTACGTGGC
	NR4A2_qPCR_rev	CAGCTAGACACAGGAGTGCC
	TAGLN_qPCR_fw	GGTCCATCCTACGGCATGAG
	TAGLN_qPCR_rev	CCTACATCAGGGCCACACTG
	TGFB1i1_qPCR_fw	ACGGTTAGGGGCTCCAAAAG
	TGFB1i1_qPCR_rev	GACCGAGGCTTGCATACTGT
	U6_qPCR_fw	CTCGCTTCGGCAGCACA
	U6_qPCR_rev	AACGCTTCACGAATTTGCGT
